# Anti-drift pose tracker (ADPT): A transformer-based network for robust animal pose estimation cross-species

**DOI:** 10.1101/2024.02.06.579164

**Authors:** Guoling Tang, Yaning Han, Xing Sun, Ruonan Zhang, Minghu Han, Quanying Liu, Pengfei Wei

## Abstract

Deep learning-based methods have advanced animal pose estimation, enhancing accuracy and efficiency in quantifying animal behavior. However, these methods frequently experience tracking drift, where noise-induced jumps in body point estimates compromise reliability. Here, we present the Anti-Drift Pose Tracker (ADPT), a transformer-based tool that mitigates tracking drift in behavioral analysis. Extensive experiments across cross-species datasets—including proprietary mouse and monkey recordings and public Drosophila and macaque datasets—demonstrate that ADPT significantly reduces drift and surpasses existing models like DeepLabCut and SLEAP in accuracy. Moreover, ADPT achieved 93.16% identification accuracy for 10 unmarked mice and 90.36% accuracy for freely interacting unmarked mice, which can be further refined to 99.72%, enhancing both anti-drift performance and pose estimation accuracy in social interactions. With its end-to-end design, ADPT is computationally efficient and suitable for real-time analysis, offering a robust solution for reproducible animal behavior studies. The ADPT code is available at https://github.com/tangguoling/ADPT.
