## Supplementary Table 1 for "Anti-drift pose tracker (ADPT): A transformer-based network for robust animal pose estimation cross-species"

### Sheet: Sheet1
Dataset	Method	mAP	RMSE	RMSE
			(threshold =0.2)	(threshold =0.6)
	DeepLabCut	92.8	/	/
single fly	SLEAP	92.7	/	/
	ADPT	93.2	/	/
	DeepLabCut	/	8.24±0.07	7.89±0.06
OMS_Dataset	SLEAP	15.75±0.15	9.77±0.33	/
	ADPT	30.9±0.9	8.32±0.07	6.25±0.01
